# A Survey of the Kinome Pharmacopeia Reveals Multiple Scaffolds and Targets for the Development of Novel Anthelmintics

**DOI:** 10.1101/2020.08.20.259481

**Authors:** Jessica Knox, William Zuercher, Peter J. Roy

**Affiliations:** Department of Molecular Genetics, University of Toronto, Toronto, ON, M5S 1A8, Canada; The Donnelly Centre for Cellular and Biomolecular Research, University of Toronto, Toronto, ON, M5S 3E1, Canada; UNC Eshelman School of Pharmacy, University of North Carolina at Chapel Hill, NC, 27599, USA; Department of Pharmacology and Toxicology, University of Toronto, Toronto, ON, M5S 1A8, Canada

**Keywords:** C. elegans, EGFR, MEK1, PLK1, LET-23, MEK-2, PLK-1, EGF pathway, kinases, kinase inhibitors, ATP-binding pocket, nematodes, nematicides, anthelmintics

## Abstract

Over one billion people are currently infected with a parasitic nematode. Symptoms can include anemia, malnutrition, developmental delay, and in severe cases, death. Resistance is emerging to anthelmintic drugs used to treat nematode infection, prompting the need to develop new anthelmintics. Towards this end, we identified a set of kinases that may be targeted in a nematode-specific manner. We first screened 2040 inhibitors of vertebrate kinases for those that impair the model nematode *Caenorhabditis elegans*. By determining whether the terminal phenotype induced by each kinase inhibitor matched that of the predicted target mutant in *C. elegans*, we identified 17 druggable nematode kinase targets. Of these, we found that nematode EGFR, MEK1, and PLK1 kinases have diverged from vertebrates within their drug-binding pocket. For each of these targets, we identified small molecule scaffolds that may be further modified to develop nematode-specific inhibitors. Nematode EGFR, MEK1, and PLK1 therefore represent key targets for the development of new anthelmintic medicines.

**One sentence summary:** Druggable Kinases as Anthelmintic Targets
