## Supplementary File S2 for "A Survey of the Kinome Pharmacopeia Reveals Multiple Scaffolds and Targets for the Development of Novel Anthelmintics"

### Sheet: S2A EGFR Commercial Inhibitors
			Screen Phenotypes			Screen Phenotypes			# living worms	0-10	11-25	26-50	>50	>>50 starved
			Neutral Media			Acidic Media			Lethal (Let); Sterile (Ste); Embryonic Lethal (Emb); Larval Arrest (Lva); Rod-like Larval Lethality (Rods); Bag-of-Worms (Bag); Protruding Vulva (Pvl); Multivulva (Muv)
Inhibitor	Library	[μM]	Rep 1	Rep 2		Rep 1	Rep 2
Tyrphostin AG 879	LOPAC	60	Let	Let		Let	Let
Tyrphostin 23	LOPAC	60				Ste	Ste
	ApexBIO	60
	OICR	10
Tyrphostin AG 112	LOPAC	60
PD168393	ApexBIO	60
Lapatinib	ApexBIO	60
	OICR	10
DAPH	LOPAC	60
Tyrphostin AG 528	LOPAC	60
Tyrphostin AG 494	LOPAC	60
	OICR	10
Tyrphostin AG 537	LOPAC	60
Tyrphostin 1	LOPAC	60
Tyrphostin AG 698	LOPAC	60
Tyrphostin AG 527	LOPAC	60
	OICR	10
Tyrphostin 25	LOPAC	60
Tyrphostin 47	LOPAC	60
Tyrphostin 51	LOPAC	60
	OICR	10
GW2974	LOPAC	60
	OICR	10
Tyrphostin AG 34	LOPAC	60
Tyrphostin AG 555	LOPAC	60
Gefitinib	ApexBIO	60
	OICR	10
AP26113	ApexBIO	60
	OICR	10
Erlotinib HCl	ApexBIO	60
	OICR	10
WZ4002	ApexBIO	60
	OICR	10
AG-1478	ApexBIO	60
	LOPAC	60
	OICR	10
WZ8040	ApexBIO	60
	OICR	10
Pelitinib	ApexBIO	60
	OICR	10
Canertinib	ApexBIO	60
	OICR	10
CP-724714	ApexBIO	60
	OICR	10
Butein	ApexBIO	60
AC480	ApexBIO	60
	OICR	10
AG-490	ApexBIO	60
	OICR	10
CO-1686	ApexBIO	60
	OICR	10
AEE788	ApexBIO	60
	OICR	10
Afatinib	ApexBIO	60
	OICR	10
Afatinib dimaleate	ApexBIO	60
Dacomitinib	ApexBIO	60
	OICR	10
ARRY-380	ApexBIO	60
AST-1306	ApexBIO	60
Sapitinib	ApexBIO	60
	OICR	10
FIIN-2	ApexBIO	60
WZ3146	ApexBIO	60
	OICR	10
AZD-9291	ApexBIO	60
	OICR	10
AZD3759	ApexBIO	60
	OICR	10
CNX-2006	ApexBIO	60
TAK-285	ApexBIO	60
ASP-3026	OICR	10
BIBU 1361	OICR	10
BIBX 1382	OICR	10
PD-153035	OICR	10
PP-3	OICR	10
EKI-785	OICR	10
WZ-4003	OICR	10
GW583340	OICR	10
AV-412	OICR	10
Neratinib	OICR	10
Varlitinib	OICR	10
PD-158780	OICR	10
HDS 029	OICR	10
JNJ 28871063	OICR	10
Vandetanib	OICR	10
AG 213	OICR	10
Lavendustin A	OICR	10
AZ5104	OICR	10
Mubritinib	OICR	10
AG 825	OICR	10
WHI-P 154	OICR	10
Genistein	OICR	10
Spebrutinib	OICR	10

### Sheet: S2B EGFR PKIS Inhib Scaffolds
				Screen Phenotypes			Screen Phenotypes							# living worms	0-10	11-25	26-50	>50	>>50 starved
				Neutral Media			Acidic Media			Reported % Inhibitiona				Lethal (Let); Sterile (Ste); Embryonic Lethal (Emb); Larval Arrest (Lva); Rod-like Larval Lethality (Rods); Bag-of-Worms (Bag); Protruding Vulva (Pvl); Multivulva (Muv)
Library	Inhibitor	Assigned Chemotype	Scaffold	Rep 1	Rep 2		Rep 1	Rep 2		EGFR	ERBB2	ERBB4
PKIS1	GW576609B	4-anilino-quinazoline and related analogues	4AQ				Let	Let		83.55	79.91	91.31
PKIS1	GW576924A	4-anilino-quinazoline and related analogues	4AQ		Lva		Let	Let		90.73	75.06	88.67
PKIS1	GW583373A	4-anilino-quinazoline and related analogues	4AQ	Emb	Emb		Lva	Let		77.1	72.63	84.31
PKIS1	GW576484X	4-anilino-quinazoline and related analogues	4AQ				Lva	Lva		65.94	7.46	16.95
PKIS1	GW580496A	4-anilino-quinazoline and related analogues	4AQ				Ste	Lva		81.61	73.54	79.8
PKIS1	GW458787B	4-anilino-quinazoline and related analogues	4AQ				Ste	Ste		94.13	73.03	96.64
PKIS1	GW566221B	4-anilino-quinazoline and related analogues	4AQ				Ste	Ste		92.18	59.03	94.13
PKIS1	GW568377B	4-anilino-quinazoline and related analogues	4AQ				Ste	Ste		86.23	50.94	79.88
PKIS2	GW320571X	4-anilino-quinazoline and related analogues	4AQ					Ste		99.3	99.4	61
PKIS1	GW574783B	4-anilino-quinazoline and related analogues	4AQ					Lva		85.64	69.51	88.14
PKIS1	GW284372X	4-anilino-quinazoline and related analogues	4AQ					Ste		86.14	19.97	79.26
PKIS2	GW582764A	4-anilino-quinazoline and related analogues	4AQ							100	100	97.8
PKIS1	GW461104B	4-anilino-quinazoline and related analogues	4AQ							78.07	34.54	83.11
PKIS1	GW569530A	4-anilino-quinazoline and related analogues	4AQ							63.95	4.32	25.58
PKIS2	GW281179X	4-anilino-quinazoline and related analogues	4AQ							100	99.6	70
PKIS2	GW583340C	4-anilino-quinazoline and related analogues	4AQ							99.9	99.7	99.1
PKIS1	GW633459A	4-anilino-quinazoline and related analogues	4AQ							83.32	60.45	89.01
PKIS2	GI230329A	4-anilino-quinazoline and related analogues	4AQ							100	97.1	72
PKIS1	GI261520A	4-anilino-quinazoline and related analogues	4AQ							76.2	30.85	85.09
PKIS2	GI261590A	4-anilino-quinazoline and related analogues	4AQ							99.9	96.5	100
PKIS2	GI262866A	4-anilino-quinazoline and related analogues	4AQ							100	99.2	77
PKIS2	GSK223810A	4-anilino-quinazoline and related analogues	4AQ							87	18	55
PKIS2	GSK301329A	4-anilino-quinazoline and related analogues	4AQ							90	72	85
PKIS1	GW410563A	4-anilino-quinazoline and related analogues	4AQ							80.9	26.32	68.67
PKIS2	GW424170A	4-anilino-quinazoline and related analogues	4AQ							99.4	96.7	70
PKIS1	GW567808A	4-anilino-quinazoline and related analogues	4AQ							58.82	3.5	28.46
PKIS1	GW574782A	4-anilino-quinazoline and related analogues	4AQ							71.2	10.38	33.36
PKIS1	GW615311X	4-anilino-quinazoline and related analogues	4AQ							84.65	69.83	82.57
PKIS1	GW616030X	4-anilino-quinazoline and related analogues	4AQ							77.19	66.67	73.79
PKIS1	GW621823A	4-anilino-quinazoline and related analogues	4AQ							78.37	82.12	79.23
PKIS1	GW680191X	4-anilino-quinazoline and related analogues	4AQ							85.43	29.88	63.8
PKIS2	GW689066X	4-anilino-quinazoline and related analogues	4AQ							100	98.2	95.2
PKIS2	GW781483X	4-anilino-quinazoline and related analogues	4AQ							99.2	100	99.3
PKIS2	GSK306886A	4-anilino-quinazoline and related analogues	ATOP	Lva Sick	Lva Sick		Let	Let		99.2	98.7	43
PKIS1	GW784684X	Anilino thienopyrimidines	ATOP				Ste	Ste		78.52	64.98	97.76
PKIS1	GSK192082A	Anilino thienopyrimidines	ATOP				Ste			98.05	60.38	100.82
PKIS1	GSK182497A	Anilino thienopyrimidines	ATOP							88.07	50.38	119.62
PKIS1	GSK200398A	Anilino thienopyrimidines	ATOP							83.28	48.26	104.45
PKIS1	GSK238063A	Anilino thienopyrimidines	ATOP							91.45	27.11	130.37
PKIS1	GSK238583A	Anilino thienopyrimidines	ATOP							69.91	31.81	107.36
PKIS1	GSK300014A	Anilino thienopyrimidines	ATOP							83.69	60.18	76.74
PKIS1	GSK969786A	Anilino thienopyrimidines	ATOP							81.87	14.73	75.84
PKIS1	GW684626B	Anilino thienopyrimidines	ATOP							77.59	3.46	31.77
PKIS1	GW693881A	Anilino thienopyrimidines	ATOP							77.35	15.24	68.51
PKIS1	GW869810X	Anilino thienopyrimidines	ATOP							77.1	52.79	85.28
PKIS2	GW707818B	4-anilino-quinazoline and related analogues	ATOP							100	100	88
PKIS1	GW282449A	4-anilino-quinazoline and related analogues	QBI	Lva Sick	Lva Sick			Let		84.66	83.03	94.01
PKIS2	GW272142A	4-anilino-quinazoline and related analogues	QBI	Rods	Rods		Let	Let		20	38	33
PKIS2	GW569716A	4-anilino-quinazoline and related analogues	QBI							100	100	92.4
PKIS1	GW282974X	4-anilino-quinazoline and related analogues	QBI							87.31	86.62	94.6
PKIS2	GW273749A	4-anilino-quinazoline and related analogues	QBI				Rods	Rods		100	100	96.2
PKIS1	GW301888X	4-anilino-quinazoline and related analogues	QBI							77.63	67.66	99.73
PKIS2	GW275568A	4-anilino-quinazoline and related analogues	QBI							100	100	88
PKIS1	GR269666A	4-anilino-quinazoline and related analogues	QBI							67.17	51.59	114.56
PKIS2	GW282450A	4-anilino-quinazoline and related analogues	QBI							59	23	33
PKIS2	GW709199X	4-anilino-quinazoline and related analogues	QBI							46	69	72
aPKIS inhibition data from Drewry et al., 2017; Elkins et al., 2016

### Sheet: S2C PLK1 Commercial Inhibitors
			Screen Phenotypes			Screen Phenotypes			# living worms	0-10	11-25	26-50	>50	>>50 starved
			Neutral Media			Acidic Media			Lethal (Let); Sterile (Ste); Embryonic Lethal (Emb); Larval Arrest (Lva); Rod-like Larval Lethality (Rods); Bag-of-Worms (Bag); Protruding Vulva (Pvl); Multivulva (Muv)
PLK Inhibitor	Library	[μM]	Rep 1	Rep 2		Rep 1	Rep 2
MLN0905	ApexBIO	60	Emb	Emb
TAK960	ApexBIO	60	Emb	Emb
GSK461364	ApexBIO	60	Emb
	OICR	10
Rigosertib	ApexBio	60
	OICR	10
Poloxin	ApexBio	60
BI 2536	ApexBIO	60
	OICR	10
HMN-214	ApexBio	60
	OICR	10
BI-6727	ApexBIO	60
	OICR	10
Ro3280	ApexBIO	60
	OICR	10
NMS-1286937	ApexBIO	60
	OICR	60
BTO-1	LOPAC	60
Cyclapolin 9	OICR	10
	OICR	10
GSK-461364	OICR	10
GW-843682X	OICR	10

### Sheet: S2D PLK1 PKIS Inhib Scaffolds
								Reported % Inhibition PLK1a				# living worms	0-10	11-25	26-50	>50	>>50 starved
			Screen Phenotypes			Screen Phenotypes						Lethal (Let); Sterile (Ste); Embryonic Lethal (Emb); Larval Arrest (Lva); Rod-like Larval Lethality (Rods); Bag-of-Worms (Bag); Protruding Vulva (Pvl); Multivulva (Muv)
			Neutral Media			Acidic Media
Library	Inhibitor	Scaffold	Rep 1	Rep 2		Rep 1	Rep 2
PKIS1	GSK2220400A	2,4-dianilino_pyrrolopyrimidines	Ste, Pvl	Ste, Pvl		Ste, Pvl	Ste, Pvl		93
PKIS1	GSK2213727A	2,4-dianilino_pyrrolopyrimidines	Ste, Pvl	Ste, Pvl		Ste, Pvl	Ste, Pvl		92
PKIS1	GSK2163632A	2,4-dianilino_pyrrolopyrimidines	Ste, Pvl	Ste, Pvl		Ste, Pvl	Ste, Pvl		89
PKIS1	GSK2110236A	2,4-dianilino_pyrrolopyrimidines	Emb	Emb		Ste, Pvl	Ste		97
PKIS1	GSK2186269A	2,4-dianilino_pyrrolopyrimidines							25
PKIS1	GSK1713088A	2,4-dianilino_pyrrolopyrimidines							47
PKIS1	GSK1751853A	2,4-dianilino_pyrrolopyrimidines							26
PKIS1	GSK1173862A	2,4-dianilino_pyrrolopyrimidines							48
PKIS1	GSK1220512A	2,4-dianilino_pyrrolopyrimidines							65
PKIS1	GSK1326255A	2,4-dianilino_pyrrolopyrimidines							50
PKIS1	GSK1392956A	2,4-dianilino_pyrrolopyrimidines							38
PKIS1	GSK1511931A	2,4-dianilino_pyrrolopyrimidines							1
PKIS1	GSK1819799A	2,4-dianilino_pyrrolopyrimidines							30
PKIS1	GSK2219385A	2,4-dianilino_pyrrolopyrimidines							3
PKIS1	GSK994854A	2,4-dianilino_pyrrolopyrimidines							54
PKIS2	GSK1520489A	2,4-dianilinopyrimidine	Ste	Ste, Sick			Let		97.9
PKIS2	GSK1576028A	2,4-dianilinopyrimidine	Ste, Pvl	Ste, Pvl		Ste, Pvl	Ste, Pvl		96.3
PKIS2	GW582868A	2,4-dianilinopyrimidine	Lva, Sick	Sick					0
PKIS2	GW663929X	2,4-dianilinopyrimidine				Ste	Ste		0
PKIS2	GW813244A	2,4-dianilinopyrimidine	Emb	Emb					0
PKIS2	GW811603A	2,4-dianilinopyrimidine	Emb						0
PKIS2	GSK175726A	2,4-dianilinopyrimidine							0
PKIS2	GW639905A	2,4-dianilinopyrimidine							0
PKIS2	GW659008A	2,4-dianilinopyrimidine							5
PKIS2	GW784041A	2,4-dianilinopyrimidine							11
PKIS2	GW809893X	2,4-Dianilinopyrimidine							3
PKIS2	GSK1558669A	2,4-dianilinopyrimidine							100
PKIS2	GSK581271A	2,4-dianilinopyrimidine							0
PKIS2	GW579362A	2,4-dianilinopyrimidine							0
PKIS2	GW659009A	2,4-dianilinopyrimidine							0
PKIS2	GW682569X	2,4-dianilinopyrimidine							0
PKIS2	GW787226A	2,4-dianilinopyrimidine							0
PKIS2	GW827654A	2,4-dianilinopyrimidine							7
PKIS2	GW830899A	2,4-dianilinopyrimidine							3
PKIS1	GSK237701A	Benzimidazole_N-thiophenes	Ste, Pvl	Ste, Pvl		Ste, Pvl	Ste		97
PKIS1	GSK312948A	Benzimidazole_N-thiophenes	Ste, Pvl	Ste, Pvl		Ste, Pvl	Ste, Pvl		95
PKIS2	GSK580432A	Benzimidazole_N-thiophenes	Ste, Pvl	Ste, Pvl		Ste, Pvl	Ste, Pvl		100
PKIS1	GSK237700A	Benzimidazole_N-thiophenes	Emb	Emb		Ste, Pvl	Ste, Pvl		98
PKIS2	GSK479719A	Benzimidazole_N-thiophenes	Emb	Emb					100
PKIS2	GSK483724A	Benzimidazole_N-thiophenes	Emb	Emb		Ste	Ste		100
PKIS1	GW852849X	Benzimidazole_N-thiophenes	Emb						96
PKIS1	GSK317314A	Benzimidazole_N-thiophenes	Emb	Emb			Emb		97
PKIS1	GSK317315A	Benzimidazole_N-thiophenes				Ste	Ste		99
PKIS1	GSK326090A	Benzimidazole_N-thiophenes					Emb		94
PKIS1	GSK1023156A	Benzimidazole_N-thiophenes	Emb	Emb					95
PKIS1	GSK571989A	Benzimidazole_N-thiophenes				Emb	Emb		101
PKIS2	GW854278X	Benzimidazole_N-thiophenes		Emb					99.9
PKIS2	GSK1024304A	Benzimidazole_N-thiophenes							97.4
PKIS2	GSK1024306A	Benzimidazole_N-thiophenes							99.8
PKIS1	GSK1030058A	Benzimidazole_N-thiophenes							14
PKIS1	GSK1030059A	Benzimidazole_N-thiophenes							68
PKIS1	GSK1030061A	Benzimidazole_N-thiophenes							18
PKIS1	GSK1030062A	Benzimidazole_N-thiophenes							3
PKIS2	GSK204559A	Benzimidazole_N-thiophenes							100
PKIS2	GSK204607A	Benzimidazole_N-thiophenes							98.9
PKIS1	GSK204925A	Benzimidazole_N-thiophenes							80
PKIS2	GSK205189A	Benzimidazole_N-thiophenes							99.2
PKIS1	GSK319347A	Benzimidazole_N-thiophenes							47
PKIS2	GSK336313A	Benzimidazole_N-thiophenes							81
PKIS2	GSK346294A	Benzimidazole_N-thiophenes							99.9
PKIS2	GSK448459A	Benzimidazole_N-thiophenes							100
PKIS1	GSK579289A	Benzimidazole_N-thiophenes							97
PKIS2	GSK907232A	Benzimidazole_N-thiophenes							100
PKIS1	GSK978744A	Benzimidazole_N-thiophenes							94
PKIS1	GW804482X	Benzimidazole_N-thiophenes							92
PKIS2	GW813349X	Benzimidazole_N-thiophenes							97
PKIS1	GW843682X	Benzimidazole_N-thiophenes							96
PKIS1	GW853606X	Benzimidazole_N-thiophenes							94
PKIS1	GW853609X	Benzimidazole_N-thiophenes							69
PKIS2	GW869979X	Benzimidazole_N-thiophenes							98.3
aPKIS inhibition data from Drewry et al., 2017; Elkins et al., 2016
