## Supplementary Table 1 for "A Survey of the Kinome Pharmacopeia Reveals Multiple Scaffolds and Targets for the Development of Novel Anthelmintics"

### Sheet: Target Analysis
Vertebrate Target	# Hits	Essential C. elegans Ortholog	Hit Compounds [Inhibitor Name (Library, ID#)]	C. elegans Ortholog Prediction [OrthoList2 # Matched Databases, HGNC Symbol]
KDR	24		SKLB610 (APExBIO, A8237); Ki8751 (APExBIO, A1821); KRN 633 (OICR, OICR0008710A01); KRN 633 (APExBIO, A5760); Lenvatinib (APExBIO, A2174); Tivozanib (APExBIO, A2251); Sorafenib (OICR, OICR0000486A01); Sorafenib (OICR, OICR0000486H01); Sorafenib Tosylate (APExBIO, A8245); Sorafenib (APExBIO, A3009); BMS-794833 (APExBIO, B1438); Cabozantinib malate (APExBIO, B1401); GW654652X (PKIS1); GW806742X (PKI…	1, KIN-15; 1, KIN-16; 1, KIN-23; 1, KIN-30; 1, OLD-1; 1, OLD-2; 2, VER-1; 1, VER-2; 2, VER-3; 2, VER-4; 1, R09D1.12; 1, W04G5.10; 1, Y50D4B.6
PDGFRB	19		Tyrphostin A9 (LOPAC, T-182); Sorafenib (OICR, OICR0000486A01); Sorafenib (OICR, OICR0000486H01); Sorafenib Tosylate (APExBIO, A8245); Sorafenib (APExBIO, A3009); GSK190937A (PKIS2); GW806742X (PKIS1); Tyrphostin 9 (APExBIO, B1494); GSK1398472A (PKIS2); RAF265 (OICR, OICR0007895A01); RAF265 (APExBIO, A8313); Regorafenib (OICR, OICR0007903A01); Regorafenib (APExBIO, A8236); Regorafenib hydrochlori…	1, KIN-15; 1, KIN-16; 1, KIN-23; 1, KIN-30; 1, OLD-1; 1, OLD-2; 1, VER-1; 1, VER-2; 1, VER-3; 1, VER-4; 1, R09D1.12; 1, W04G5.10; 1, Y50D4B.6
EGFR	18	LET-23	Tyrphostin 23 (LOPAC, T 7165); GW282449A (PKIS1); GW580496A (PKIS1); GW568377B (PKIS1); GW576484X (PKIS1); GW574783B (PKIS1); GW566221B (PKIS1); GW583373A (PKIS1); GW282974X (PKIS1); GSK192082A (PKIS1); GW784684X (PKIS1); GW458787B (PKIS1); GW576609B (PKIS1); GW273749A (PKIS2); GW569716A (PKIS2); Tyrphostin 9 (APExBIO, B1494); GSK306886A (PKIS2); GW320571X (PKIS2)	4, LET-23
KIT	16		Sorafenib (OICR, OICR0000486A01); Sorafenib (OICR, OICR0000486H01); Sorafenib Tosylate (APExBIO, A8245); Sorafenib (APExBIO, A3009); GSK190937A (PKIS2); GSK1398472A (PKIS2); Cabozantinib (APExBIO, A2977); RAF265 (OICR, OICR0007895A01); RAF265 (APExBIO, A8313); Regorafenib (OICR, OICR0007903A01); Regorafenib (APExBIO, A8236); Regorafenib hydrochloride (APExBIO, A3750); Regorafenib monohydrate (APE…	1, KIN-15; 1, KIN-16; 1, KIN-23; 1, KIN-30; 1, OLD-1; 1, OLD-2; 1, VER-1; 1, VER-2; 1, VER-3; 1, VER-4; 1, R09D1.12; 1, W04G5.10; 1, Y50D4B.6
RET	15		GW709042A (PKIS1); Sorafenib (OICR, OICR0000486A01); Sorafenib (OICR, OICR0000486H01); Sorafenib Tosylate (APExBIO, A8245); Sorafenib (APExBIO, A3009); GW700494X (PKIS1); GW806742X (PKIS1); Cabozantinib (APExBIO, A2977); Regorafenib (OICR, OICR0007903A01); Regorafenib (APExBIO, A8236); Regorafenib hydrochloride (APExBIO, A3750); Regorafenib monohydrate (APExBIO, A3751); GSK306886A (PKIS2); GW7702…	NONE
BRAF	14	LIN-45	Dabrafenib (APExBIO, B1407); Dabrafenib Mesylate (APExBIO, A3347); CEP-32496 (APExBIO, A1413); Sorafenib (OICR, OICR0000486A01); Sorafenib (OICR, OICR0000486H01); Sorafenib Tosylate (APExBIO, A8245); Sorafenib (APExBIO, A3009); AZ 628 (APExBIO, A8371); RAF265 (OICR, OICR0007895A01); RAF265 (APExBIO, A8313); Regorafenib (OICR, OICR0007903A01); Regorafenib (APExBIO, A8236); Regorafenib hydrochlorid…	6, LIN-45
MAP2K1	13	MEK-2	Trametinib (OICR, OICR0007462A01); AS-703026 (OICR, OICR0003201A01); Pimasertib (APExBIO, A5573); TAK-733 (APExBIO, B1621); Trametinib (APExBIO, A3018); Trametinib DMSO solvate (APExBIO, A3887); U0126-EtOH (APExBIO, A1337); PD184352 (APExBIO, A1792); PD0325901 (APExBIO, A3013); Cobimetinib (APExBIO, A3321); MEK162 (APExBIO, A1947); SL-327 (APExBIO, A1894); GW876019X (PKIS2)	6, MEK-2
MAP2K2	13	MEK-2	Trametinib (OICR, OICR0007462A01); AS-703026 (OICR, OICR0003201A01); Pimasertib (APExBIO, A5573); TAK-733 (APExBIO, B1621); Trametinib (APExBIO, A3018); Trametinib DMSO solvate (APExBIO, A3887); U0126-EtOH (APExBIO, A1337); PD184352 (APExBIO, A1792); PD0325901 (APExBIO, A3013); Cobimetinib (APExBIO, A3321); MEK162 (APExBIO, A1947); SL-327 (APExBIO, A1894); GW560116X (PKIS2)	5, MEK-2
RAF1	12	LIN-45	Sorafenib (OICR, OICR0000486A01); Sorafenib (OICR, OICR0000486H01); Sorafenib Tosylate (APExBIO, A8245); Sorafenib (APExBIO, A3009); AZ 628 (APExBIO, A8371); RAF265 (OICR, OICR0007895A01); RAF265 (APExBIO, A8313); Regorafenib (OICR, OICR0007903A01); Regorafenib (APExBIO, A8236); Regorafenib hydrochloride (APExBIO, A3750); Regorafenib monohydrate (APExBIO, A3751); OSI-930 (APExBIO, A2838)	4, LIN-45
FLT1	12		KRN 633 (OICR, OICR0008710A01); KRN 633 (APExBIO, A5760); Lenvatinib (APExBIO, A2174); Tivozanib (APExBIO, A2251); Sorafenib (OICR, OICR0000486A01); Sorafenib (OICR, OICR0000486H01); Sorafenib Tosylate (APExBIO, A8245); Sorafenib (APExBIO, A3009); Foretinib (APExBIO, A2974); Cabozantinib (APExBIO, A2977); MGCD-265 (APExBIO, A5057); OSI-930 (APExBIO, A2838)	1, KIN-15; 1, KIN-16; 1, KIN-23; 1, KIN-30; 1, OLD-1; 1, OLD-2; 2, VER-1; 1, VER-2; 3, VER-3; 2, VER-4; 1, R09D1.12; 1, W04G5.10; 1, Y50D4B.6
FLT4	11		KRN 633 (OICR, OICR0008710A01); KRN 633 (APExBIO, A5760); Lenvatinib (APExBIO, A2174); Tivozanib (APExBIO, A2251); Sorafenib (OICR, OICR0000486A01); Sorafenib (OICR, OICR0000486H01); Sorafenib Tosylate (APExBIO, A8245); Sorafenib (APExBIO, A3009); GW654652X (PKIS1); Foretinib (APExBIO, A2974); GSK306886A (PKIS2)	1, KIN-15; 1, KIN-16; 1, KIN-23; 1, KIN-30; 1, OLD-1; 1, OLD-2; 2, VER-1; 1, VER-2; 2, VER-3; 2, VER-4; 1, R09D1.12; 1, W04G5.10; 1, Y50D4B.6
AURKB	10	AIR-2	AMG-900 (OICR, OICR0007447A01); SNS-314 Mesylate (APExBIO, A4121); AMG-900 (APExBIO, A4119); Reversine (APExBIO, A3760); Hesperadin (OICR, OICR0008718A01); Hesperadin (APExBIO, A4118); GSK1379724A (PKIS2); JNJ-7706621 (APExBIO, A4115); GW320571X (PKIS2); GSK2634140A (PKIS2)	5, AIR-2; 1, AIR-1
ERBB4	9	LET-23	GW576924A (PKIS1); GW583373A (PKIS1); GW282974X (PKIS1); GSK192082A (PKIS1); GW784684X (PKIS1); GW458787B (PKIS1); GW576609B (PKIS1); GW273749A (PKIS2); GW569716A (PKIS2)	4, LET-23
PLK1	9	PLK-1, PLK-2	MLN0905 (APExBIO, A8680); TAK960 (APExBIO, B5860); GSK317314A (PKIS1); GSK1023156A (PKIS1); GSK317315A (PKIS1); GSK312948A (PKIS1); GSK571989A (PKIS1); GSK237701A (PKIS1); GSK2220400A (PKIS1)	6, PLK-1; 6, PLK-2; 2, PLK-3
PRKD1	8		GW867588X (PKIS2); GW867587X (PKIS2); GW872411X (PKIS2); CID 2011756 (APExBIO, A8223); GSK204919A (PKIS2); GW876731X (PKIS2); GW857175X (PKIS2); GSK2634140A (PKIS2)	4, DKF-2; 2, DKF-1
PRKD2	7		GW867588X (PKIS2); GW867587X (PKIS2); GW872411X (PKIS2); CID 2011756 (APExBIO, A8223); GSK204919A (PKIS2); GW876731X (PKIS2); GW857175X (PKIS2)	4, DKF-2; 2, DKF-1
PTK2	7		Defactinib (OICR, OICR0016892A01); PF431396 (OICR, OICR0003188A02); PF-00562271 (APExBIO, A8320); PF-431396 (APExBIO, A8692); PF-562271 (APExBIO, A8310); TAE226 (APExBIO, A8557); PND-1186 (APExBIO, A3730)	5, KIN-32
AURKA	6	AIR-2	AMG-900 (OICR, OICR0007447A01); SNS-314 Mesylate (APExBIO, A4121); AMG-900 (APExBIO, A4119); Reversine (APExBIO, A3760); JNJ-7706621 (APExBIO, A4115); GW560116X (PKIS2)	6, AIR-2; 1, AIR-1
ERBB2	6	LET-23	Tyrphostin AG 879 (LOPAC, T 2067); GW576609B (PKIS1); GW273749A (PKIS2); GW569716A (PKIS2); GSK306886A (PKIS2); GW320571X (PKIS2)	4, LET-23
ABL1	6		Rebastinib (APExBIO, B1404); Ponatinib (APExBIO, A5467); GZD824 (APExBIO, B1402); PD173955 (OICR, OICR0001157A01); PD173955 (APExBIO, A8812); Dasatinib (APExBIO, A3017)	4, ABL-1
MAP2K5	6		GSK1229782A (PKIS2); GW273749A (PKIS2); GW569716A (PKIS2); GSK350559A (PKIS2); GW320571X (PKIS2); GSK2634140A (PKIS2)	NONE
MET	6		BMS-777607 (APExBIO, A5703); BMS-794833 (APExBIO, B1438); Cabozantinib malate (APExBIO, B1401); Foretinib (APExBIO, A2974); Cabozantinib (APExBIO, A2977); MGCD-265 (APExBIO, A5057)	3, F11E6.8; 1, SVH-2
PDGFRA	6		Tyrphostin A9 (LOPAC, T-182); GSK190937A (PKIS2); GSK237701A (PKIS1); Tyrphostin 9 (APExBIO, B1494); GW770249A (PKIS1); GW795486X (PKIS1)	1, KIN-9; 1, KIN-15; 1, KIN-16; 1, KIN-23; 1, KIN-30; 1, OLD-1; 1, OLD-2; 1, VER-1; 1, VER-2; 1, VER-3; 1, VER-4; 1, F09A5.2; 1, R09D1.12; 1, W04G5.10; 1, C24G6.2; 1, Y50D4B.6
PTK2B	6		Defactinib (OICR, OICR0016892A01); PF431396 (OICR, OICR0003188A02); PF-00562271 (APExBIO, A8320); PF-431396 (APExBIO, A8692); PF-562271 (APExBIO, A8310); TAE226 (APExBIO, A8557)	4, KIN-32
TEK	6		AMG-Tie2-1 (OICR, OICR0001189A01); MGCD-265 (APExBIO, A5057); Regorafenib (OICR, OICR0007903A01); Regorafenib (APExBIO, A8236); Regorafenib hydrochloride (APExBIO, A3750); Regorafenib monohydrate (APExBIO, A3751)	1, R151.1; 1, T22B11.3
MTOR	5	LET-363	Torin 2 (APExBIO, B1640); INK 128 (APExBIO, A8551); Torin 1 (OICR, OICR0016913A01); NVP-BGT226 (APExBIO, A8488); GSK2126458 (APExBIO, A8556)	4, LET-363
FLT3	5		Sorafenib (OICR, OICR0000486A01); Sorafenib (OICR, OICR0000486H01); Sorafenib Tosylate (APExBIO, A8245); Sorafenib (APExBIO, A3009); UNC-2025 (HCl) (OICR, OICR0016918B01)	1, KIN-15; 1, KIN-16; 1, KIN-23; 1, KIN-30; 1, OLD-1; 1, OLD-2; 1, VER-1; 1, VER-2; 1, VER-3; 1, VER-4; 1, R09D1.12; 1, W04G5.10; 1, Y50D4B.6
AURKC	4	AIR-2	AMG-900 (OICR, OICR0007447A01); SNS-314 Mesylate (APExBIO, A4121); AMG-900 (APExBIO, A4119); Reversine (APExBIO, A3760)	5, AIR-2; 1, AIR-1
CDK1	4	CDK-1	CGP-74514A hydrochloride (LOPAC, C 3353); Cdk1/2 Inhibitor III (OICR, OICR0007465A01); AZD-5438 (APExBIO, A8326); JNJ-7706621 (APExBIO, A4115)	6, CDK-1; 1, CDK-5
MAPK11	4	PMK-1	Regorafenib (OICR, OICR0007903A01); Regorafenib (APExBIO, A8236); Regorafenib hydrochloride (APExBIO, A3750); Regorafenib monohydrate (APExBIO, A3751)	4, PMK-1; 1, PMK-2; 1, K11H12.9; 0, PMK-3
SRC	4	SRC-1	PD173955 (OICR, OICR0001157A01); PD173955 (APExBIO, A8812); Dasatinib (APExBIO, A3017); GW560116X (PKIS2)	5, SRC-1; 2, SRC-2
JAK1	4		Cerdulatinib (OICR, OICR0016919B01); Cerdulatinib (APExBIO, B8023); CYT387 (APExBIO, A4143); Pyridone 6 (APExBIO, A3741)	NONE
JAK2	4		Cerdulatinib (OICR, OICR0016919B01); Cerdulatinib (APExBIO, B8023); CYT387 (APExBIO, A4143); Pyridone 6 (APExBIO, A3741)	NONE
PIK3CA	4		Torin 1 (OICR, OICR0016913A01); NVP-BGT226 (APExBIO, A8488); GSK2126458 (APExBIO, A8556); ZSTK474 (APExBIO, A8248)	5, AGE-1
PRKD3	4		CID 2011756 (APExBIO, A8223); GSK204919A (PKIS2); GW876731X (PKIS2); GW857175X (PKIS2)	6, DKF-2; 2, DKF-1
IGF1R	3	DAF-2	AZD-3463 (APExBIO, A8620); GSK1838705A (APExBIO, A8440); GSK2220400A (PKIS1)	6, DAF-2
STK10	3	GCK-4	GSK312948A (PKIS1); GSK237701A (PKIS1); GSK2634140A (PKIS2)	6, GCK-4
CSNK1E	3	KIN-20	GW320571X (PKIS2); GW514784X (PKIS2); SB-245391 (PKIS2)	4, KIN-20; 1, KIN-19
MAPK14	3	PMK-1	SB-245392 (PKIS1); GW514784X (PKIS2); SB-245391 (PKIS2)	5, PMK-1; 1, PMK-2; 1, K11H12.9; 0, PMK-3
ALK	3		AZD-3463 (APExBIO, A8620); GSK1838705A (APExBIO, A8440); GSK2220400A (PKIS1)	4, SCD-2
BCR	3		PD173955 (OICR, OICR0001157A01); PD173955 (APExBIO, A8812); Dasatinib (APExBIO, A3017)	NONE
CDK2	3		Cdk1/2 Inhibitor III (OICR, OICR0007465A01); AZD-5438 (APExBIO, A8326); JNJ-7706621 (APExBIO, A4115)	1, CDK-1; 1, CDK-5; 0, CDK-2
JAK3	3		Cerdulatinib (OICR, OICR0016919B01); Cerdulatinib (APExBIO, B8023); Pyridone 6 (APExBIO, A3741)	NONE
PIK3CB	3		NVP-BGT226 (APExBIO, A8488); GSK2126458 (APExBIO, A8556); ZSTK474 (APExBIO, A8248)	2, AGE-1
PIK3CG	3		NVP-BGT226 (APExBIO, A8488); GSK2126458 (APExBIO, A8556); ZSTK474 (APExBIO, A8248)	3, AGE-1
BUB1	2	BUB-1	GSK350559A (PKIS2); GW514784X (PKIS2)	2, BUB-1
INSR	2	DAF-2	GSK1838705A (APExBIO, A8440); GSK2220400A (PKIS1)	5, DAF-2
GSK3A	2	GSK-3	AZD2858 (APExBIO, B1537); GW814408X (PKIS1)	5, GSK-3
GSK3B	2	GSK-3	AZD2858 (APExBIO, B1537); GW814408X (PKIS1)	6, GSK-3
CSNK1A1	2	KIN-19	GW514784X (PKIS2); SB-245391 (PKIS2)	5, KIN-19; 1, KIN-20
CSNK1D	2	KIN-20	GW514784X (PKIS2); SB-245391 (PKIS2)	5, KIN-20; 1, KIN-19
CSNK2A1	2	KIN-3	GW560116X (PKIS2); GW857175X (PKIS2)	6, KIN-3
LCK	2	SRC-1	PP 2 (APExBIO, A8216); OSI-930 (APExBIO, A2838)	3, SRC-1
AXL	2		UNC-2025 (HCl) (OICR, OICR0016918B01); Cabozantinib (APExBIO, A2977)	1, SVH-2
CDC42BPG	2		GSK204919A (PKIS2); GW514784X (PKIS2)	4, MRCK-1
CIT	2		GW514784X (PKIS2); SB-245391 (PKIS2)	2, F59A6.5; 2, W02B8.2; 1, T24D5.4
CSF1R	2		OSI-930 (APExBIO, A2838); GW770249A (PKIS1)	1, KIN-15; 1, KIN-16; 1, KIN-23; 1, KIN-30; 1, OLD-1; 1, OLD-2; 1, VER-1; 1, VER-2; 1, VER-3; 1, VER-4; 1, R09D1.12; 1, W04G5.10; 1, Y50D4B.6
DDR1	2		GSK1398472A (PKIS2); GSK350559A (PKIS2)	4, DDR-2
DDR2	2		GW700494X (PKIS1); GW795486X (PKIS1)	6, DDR-2
IKBKB	2		TPCA-1 (LOPAC, T1452); TPCA-1 (APExBIO, A4602)	1, IKKE-1; 1, Y39G8B.5; 1, T07F12.4
MUSK	2		GW770249A (PKIS1); GW795486X (PKIS1)	1, TRK-1
PDPK1	2		BX795 (APExBIO, A8222); GW560116X (PKIS2)	6, PDK-1; 1, W04B5.5
PIK3CD	2		GSK2126458 (APExBIO, A8556); ZSTK474 (APExBIO, A8248)	2, AGE-1
PRKCA	2		rac-2-Ethoxy-3-octadecanamido-1-propylphosphocholine (LOPAC, E 3770); DL-Stearoylcarnitine chloride (LOPAC, S 2381)	6, PKC-2
PRKCB	2		rac-2-Ethoxy-3-octadecanamido-1-propylphosphocholine (LOPAC, E 3770); DL-Stearoylcarnitine chloride (LOPAC, S 2381)	5, PKC-2
PRKCG	2		rac-2-Ethoxy-3-octadecanamido-1-propylphosphocholine (LOPAC, E 3770); DL-Stearoylcarnitine chloride (LOPAC, S 2381)	3, PKC-2
RIPK2	2		GW320571X (PKIS2); GSK2634140A (PKIS2)	NONE
STK32A	2		GW320571X (PKIS2); SB-245391 (PKIS2)	5, M03C11.1
SYK	2		Cerdulatinib (OICR, OICR0016919B01); Cerdulatinib (APExBIO, B8023)	NONE
TGFBR1	2		GSK204919A (PKIS2); GW857175X (PKIS2)	3, DAF-1; 2, SMA-6
TSSK1B	2		GSK1379715A (PKIS2); GSK2220400A (PKIS1)	5, Y38H8A.4; 5, TAG-344; 5, C27D6.11
AKT2	1	AKT-1	GSK1379715A (PKIS2)	5, AKT-1; 5, AKT-2; 1, SGK-1; 1, RSKS-1
CDK13	1	CDK-12	GSK1379715A (PKIS2)	4, CDK-12
CDK4	1	CDK-4	JNJ-7706621 (APExBIO, A4115)	2, CDK-4; 1, F52B5.2
CDK19	1	CDK-8	GSK190937A (PKIS2)	5, CDK-8
CDK8	1	CDK-8	SB-245391 (PKIS2)	6, CDK-8
CDK9	1	CDK-9	AZD-5438 (APExBIO, A8326)	6, CDK-9
CHEK1	1	CHK-1	PF-477736 (APExBIO, B1437)	6, CHK-1; 2, R02C2.6; 1, Y43D4A.6; 1, KIN-33; 1, R02C2.1; 1, KIN-34
INSRR	1	DAF-2	GSK2220400A (PKIS1)	5, DAF-2
FGFR1	1	EGL-15	LY2874455 (APExBIO, A3576)	4, EGL-15
FGFR2	1	EGL-15	LY2874455 (APExBIO, A3576)	4, EGL-15
FGFR3	1	EGL-15	LY2874455 (APExBIO, A3576)	5, EGL-15
FGFR4	1	EGL-15	LY2874455 (APExBIO, A3576)	4, EGL-15
FER	1	FRK-1	GSK2220400A (PKIS1)	4, FRK-1; 4, KIN-14; 2, W01B6.5; 2, T25B9.4; 2, R11E3.1; 2, T06C10.3; 2, T21G5.1; 1, KIN-5; 1, KIN-6; 1, KIN-24; 1, KIN-26; 1, SPE-8; 1, F22B3.8; 1, F26E4.5; 1, R05H5.4; 1, Y116A8C.24; 1, Y116A8C.38; 1, C18H7.4; 1, C25A8.5; 1, C34F11.5; 1, C35E7.10; 1, C55C3.4; 1, F23C8.7; 1, F57B9.8; 1, F59A3.8; 1, W03A5.1; 1, ZC581.7; 1, ZK622.1
STK25	1	GCK-1	GSK1379715A (PKIS2)	5, GCK-1; 1, C03B1.5
ERN1	1	IRE-1	ASC-069 (OICR, OICR0004080A02)	5, IRE-1; 1, ZYG-1
PRKACA	1	KIN-1	GW560116X (PKIS2)	5, KIN-1; 1, F47F2.1
CSNK2A2	1	KIN-3	GW857175X (PKIS2)	4, KIN-3
MAST1	1	KIN-4	GW876731X (PKIS2)	4, KIN-4
ERBB3	1	LET-23	GW569716A (PKIS2)	4, LET-23
ARAF	1	LIN-45	AZ 628 (APExBIO, A8371)	4, LIN-45
CLK3	1	MADD-3	GW320571X (PKIS2)	3, MADD-3
MAPK1	1	MPK-1	VX-11e (APExBIO, A3931)	6, MPK-1
MARK2	1	PAR-1	GW525701A (PKIS2)	4, PAR-1
PIP5K1C	1	PPK-1	GSK350559A (PKIS2)	4, PPK-1
ROS1	1	ROL-3	GSK2220400A (PKIS1)	3, ROL-3
MAP2K6	1	SEK-1	GSK1379715A (PKIS2)	6, SEK-1; 1, MKK-4; 1, SEK-6
SRPK1	1	SPK-1	GSK306886A (PKIS2)	4, SPK-1
FYN	1	SRC-1	PP 2 (APExBIO, A8216)	6, SRC-1; 2, SRC-2
EPHA1	1	VAB-1	GW873004X (PKIS2)	3, VAB-1
EPHA3	1	VAB-1	GW525701A (PKIS2)	4, VAB-1
EPHB6	1	VAB-1	GW525701A (PKIS2)	3, VAB-1
ACVR1B	1		GW857175X (PKIS2)	3, DAF-1; 2, SMA-6
BTK	1		LFM-A13 (LOPAC, L 8789)	NONE
CAMK2A	1		KN-62 (APExBIO, A8180)	3, UNC-43; 1, CMK-1
CAMK2B	1		KN-62 (APExBIO, A8180)	2, UNC-43; 1, CMK-1
CAMK2G	1		KN-62 (APExBIO, A8180)	3, UNC-43; 1, CMK-1
CDC42BPB	1		GSK204919A (PKIS2)	5, MRCK-1
CDK3	1		JNJ-7706621 (APExBIO, A4115)	NONE
CDK6	1		JNJ-7706621 (APExBIO, A4115)	3, CDK-4; 1, F52B5.2
CDKL3	1		GW569716A (PKIS2)	NONE
EIF2AK1	1		GW320571X (PKIS2)	NONE
GRK1	1		GSK1379715A (PKIS2)	NONE
GRK3	1		GSK1379724A (PKIS2)	6, GRK-2
LTK	1		GSK2220400A (PKIS1)	4, SCD-2
MAP3K19	1		GSK2634140A (PKIS2)	NONE
MAPK10	1		GW514784X (PKIS2)	5, JNK-1
MAPK8	1		GW514784X (PKIS2)	5, JNK-1
MAPK9	1		GW514784X (PKIS2)	5, JNK-1
MERTK	1		UNC-2025 (HCl) (OICR, OICR0016918B01)	1, SVH-2
MKNK1	1		GW876731X (PKIS2)	4, MNK-1
MST1R	1		MGCD-265 (APExBIO, A5057)	3, F11E6.8; 1, SVH-2
NEK9	1		GSK571989A (PKIS1)	2, NEKL-1
NTRK1	1		Tyrphostin AG 879 (LOPAC, T 2067)	2, TRK-1; 1, CAM-2; 1, DDR-1
PAK7	1		GW525701A (PKIS2)	NONE
PIKFYVE	1		GW876731X (PKIS2)	5, PPK-3
STK32C	1		GSK1379715A (PKIS2)	5, M03C11.1
TBK1	1		TBK1 Inhibitor (OICR, OICR0007680A04)	1, T07F12.4
TTK	1		GSK571989A (PKIS1)	NONE
TYRO3	1		UNC-2025 (HCl) (OICR, OICR0016918B01)	1, SVH-2
