## Supplementary Table 2 for "A Survey of the Kinome Pharmacopeia Reveals Multiple Scaffolds and Targets for the Development of Novel Anthelmintics"

### Sheet: Essential NSK
							Kinase Domain BLASTP Alignment
Sequence	Name	Group	Family	Subfamily	Nematode-Specific/Expanded Family? (Manning, 2005)	Relevant Phenotype Annotations (WormBase)	Best Human Match	Total Score	Query Cover	E-value	Identities	Gaps
B0207.7		CK1	TTBKL		Nematode-specific family	lethal or sterile	TTBK1	151	0.98	2e-40	0.34	0.08
C05C12.1		CK1	TTBKL		Nematode-specific family	larval arrest, sick, slow growth	TTBK1	112	0.99	9e-27	0.31	0.1
W09C3.1		CK1	TTBKL		Nematode-specific family	lethal or sterile	TTBK1	158	0.98	1e-42	0.33	0.03
R10D12.10		CK1	TTBKL		Nematode-specific family	embryonic lethal, larval arrest, larval lethal	TTBK2	114	0.97	4e-28	0.32	0.02
C14A4.13		CK1	TTBKL		Nematode-specific family	lethal or sterile	TTBK1	177	0.96	2e-49	0.41	0.05
F38E1.3		CK1	Worm6		Nematode-specific family	lethal or sterile	TTBK2	169	0.97	4e-48	0.36	0.04
C27D8.1		CK1	Worm6		Nematode-specific family	embryonic lethal; reduced brood size	TTBK1	192	1	2e-54	0.4	0.05
Y66D12A.20	spe-6	CK1	Worm6		Nematode-specific family	sterile, fertility reduced	TTBK2	169	0.97	2e-48	0.34	0.03
C09B9.4		CK1	Worm6		Nematode-specific family	sterile	CSNK1A1	112	0.94	6e-28	0.29	0.04
F59E12.3		CK1	Worm6		Nematode-specific family	sterile, sterile progeny	TTBK1	107	0.95	4e-25	0.27	0.16
K09E4.1		CK1	Unique		Nematode-specific family	embryonic lethal, laval arrest, lethal, maternal sterile, sterile	CSNK1A1	38.1	0.57	0.031	0.27	0.11
F54F7.5	mes-1	Other	Worm1		Nematode-specific family	embryonic lethal, larval lethal, maternal effect sterile, reduced brood size, sterile F1, sterile progeny	STK24	50.4	0.44	6e-06	0.27	0.16
K09C6.8		Other	Worm2		Nematode-specific family	lethal or sterile	TTBK1	37	0.43	0.072	0.27	0.05
R107.4	ikke-1	Other	Worm3		Nematode-specific family	lethal or sterile	IKBKE	93.2	0.81	3e-20	0.32	0.12
ZK938.5	old-2	TK	KIN-16		Nematode-specific family	lethal, reduced brood size	FGFR3	193	1	4e-57	0.36	0.06
M176.6	kin-15	TK	KIN-16		Nematode-specific family	early larval lethal	FGFR1	166	0.97	2e-47	0.34	0.11
W03A5.1		TK	Fer		Nematode-expanded family	embryonic lethal	FRK	129	0.96	3e-34	0.32	0.09
F57B9.8		TK	Fer		Nematode-expanded family	embryonic lethal, lethal, maternal sterile, sterile	FER	176	0.97	3e-51	0.38	0.03
F22B3.8		TK	Fer		Nematode-expanded family	embryonic lethal, sterile	CSK	127	0.73	1e-32	0.38	0.12
T25B9.5		TK	Fer		Nematode-expanded family	lethal or sterile	ABL1	155	0.99	8e-45	0.36	0.06
Y69E1A.3		TK	Fer		Nematode-expanded family	lethal or sterile	FER	152	0.98	2e-43	0.34	0.07
C35E7.10		TK	Fer		Nematode-expanded family	lethal or sterile	FER	169	0.94	4e-50	0.4	0.07
F53G12.6	spe-8	TK	Fer		Nematode-expanded family	self sterile	FER	163	0.92	1e-47	0.36	0.09
C44H4.6		CMGC	GSK		Nematode-expanded family	lethal or sterile	GSK3A	263	1	2e-84	0.45	0.01
T07A9.3	kgb-1	CMGC	MAPK	JNK	Nematode-expanded family	sterile	MAPK10	327	1	3e-110	0.53	0.01
B0240.3	daf-11	RGC	RGC		Nematode-expanded family	lethal or sterile, embryonic lethal	NPR2	74.7	0.84	1e-13	0.24	0.14
